# Atoh1 is required for the formation of lateral line electroreceptors and hair cells, whereas Foxg1 represses an electrosensory fate

**DOI:** 10.1101/2023.04.15.537030

**Authors:** Martin Minařík, Alexander S. Campbell, Roman Franěk, Michaela Vazačová, Miloš Havelka, David Gela, Martin Pšenička, Clare V. H. Baker

## Abstract

In electroreceptive jawed fishes and amphibians, individual lateral line placodes form lines of neuromasts on the head containing mechanosensory hair cells, flanked by fields of ampullary organs containing electroreceptors - modified hair cells that respond to weak electric fields. Extensively shared gene expression between neuromasts and ampullary organs suggests that conserved molecular mechanisms are involved in their development, but a few transcription factor genes are restricted either to the developing electrosensory or mechanosensory lateral line. Here, we used CRISPR/Cas9-mediated mutagenesis in F0-injected sterlet embryos (*Acipenser ruthenus*, a sturgeon) to test the function of three such genes. We found that the ‘hair cell’ transcription factor gene *Atoh1* is required for both hair cell and electroreceptor differentiation in sterlet, and for *Pou4f3* and *Gfi1* expression in both neuromasts and ampullary organs. These data support the conservation of developmental mechanisms between hair cells and electroreceptors. Targeting ampullary organ-restricted *Neurod4* did not yield any phenotype, potentially owing to redundancy with other *Neurod* genes that we found to be expressed in sterlet ampullary organs. After targeting mechanosensory-restricted *Foxg1*, ampullary organs formed within neuromast lines, suggesting that Foxg1 normally represses their development. We speculate that electrosensory organs may be the ‘default’ fate of lateral line primordia in electroreceptive vertebrates.
