## Supplementary File_1 for "Atoh1 is required for the formation of lateral line electroreceptors and hair cells, whereas Foxg1 represses an electrosensory fate"

### Sheet: Suppl File 1
Species	Gene	Type	Forward primer	Reverse primer	GenBank accession	Nucleotide range targeted by riboprobe	Chromosomal location of targeted ohnolog	Riboprobe % identity with targeted ohnolog	Annotation of the targeted ohnolog	Chromosomal location of second ohnolog	Riboprobe % identity with second ohnolog	Annotation of the second ohnolog	Comments
Acipenser ruthenus	Neurod1	synthetic gene fragment	n/a	n/a	OQ808944	1-576	Chr 11	100	neurogenic differentiation factor 1-like	Chr 10	98.61	neurogenic differentiation factor 1-like
Acipenser ruthenus	Neurod2	synthetic gene fragment	n/a	n/a	OQ808945	1-576	Chr 33	99.83	neurogenic differentiation factor 2-like	Chr 28	96.18	neurogenic differentiation factor 2
Acipenser ruthenus	Neurod4	cloned	GAGAGAGCCCCAAAGAGACGAG	CTGCTTGAGCGAGAAGTTGACG	XM_059013136.1	662-1291	Chr 45	98.93	neurogenic differentiation factor 4-like	unknown	98.93	neurogenic differentiation factor 4-like	Both ohnologs are equally targeted.
Acipenser ruthenus	Neurod4	synthetic gene fragment	n/a	n/a	OQ808946	1-630	Chr 45	100	neurogenic differentiation factor 4-like	unknown	100	neurogenic differentiation factor 4-like	Both ohnologs are equally targeted.
Acipenser ruthenus	Neurod6	synthetic gene fragment	n/a	n/a	OQ808947	1-558	Chr 3	99.28	neurogenic differentiation factor 6-a-like	Chr 4	97.67	neurogenic differentiation factor 6-a-like
