## Supplementary Table_1 for "Atoh1 is required for the formation of lateral line electroreceptors and hair cells, whereas Foxg1 represses an electrosensory fate"

### Sheet: Suppl Table 1
Target gene	sgRNA mix	Number of independent batches	Batches analysed	Marker analysed	Number with phenotype	Number analysed	Percentage with phenotype	sgRNAs confirmed to disrupt target	Genotyping primer - forward	Genotyping primer - reverse
Tyr	1+2	5	6, 11, 14, 16, 18	melanin	41	63	0.650794	1, 2	GCGTCTCTCCAGTCCCAATA	AGAGAGAAGTGGCCCTTGGT
Tyr	1+2+3+4	1	1	melanin	4	15	0.266667	not genotyped
Tyr	5+6	2	6, 8	melanin	0	24	0	not genotyped
Tyr	7+8	3	15, 27, 31	melanin	18	33	0.545455	7, 8	GCCTCAGGCCAAGAAGACTGGA	GCAGCGTTTGTAGAGCCACAGC
Tyr	1+2	2	14, 18	Cacna1d	0	7	0	1, 2	GCGTCTCTCCAGTCCCAATA	AGAGAGAAGTGGCCCTTGGT
Tyr	1+2	2	16, 18	Kcnab3	0	8	0	1, 2	GCGTCTCTCCAGTCCCAATA	AGAGAGAAGTGGCCCTTGGT
Tyr	1+2	1	18	Gfi1	0	5	0	1, 2	GCGTCTCTCCAGTCCCAATA	AGAGAGAAGTGGCCCTTGGT
Tyr	1+2+3+4	1	1	Pou4f3	0	6	0	not genotyped
Tyr	1+2+3+4	1	1	Gfi1	0	3	0	not genotyped
Tyr	5+6	2	6, 8	Kcnab3	0	6	0	not genotyped
Tyr	5+6	2	6, 8	Gfi1	0	6	0	not genotyped
Tyr	7+8	2	27, 31	Cacna1d	0	10	0	7, 8	GCCTCAGGCCAAGAAGACTGGA	GCAGCGTTTGTAGAGCCACAGC
Tyr	7+8	2	27, 31	Kcnab3	0	13	0	7, 8	GCCTCAGGCCAAGAAGACTGGA	GCAGCGTTTGTAGAGCCACAGC
Tyr	7+8	2	27, 31	Pou4f3	0	3	0	7, 8	GCCTCAGGCCAAGAAGACTGGA	GCAGCGTTTGTAGAGCCACAGC
Tyr	7+8	1	27	Gfi1	0	3	0	7, 8	GCCTCAGGCCAAGAAGACTGGA	GCAGCGTTTGTAGAGCCACAGC
Atoh1	1+2	5	9, 15, 17, 23, 24	Cacna1d	13	22	0.590909	1, 2	GACACAGACAACAGCGAGGA	ACGGGAACTGCGTTGTATTC
Atoh1	1+2	2	19, 27	Kcnab3	8	13	0.615385	1, 2	GACACAGACAACAGCGAGGA	ACGGGAACTGCGTTGTATTC
Atoh1	1+2	3	17, 19, 27	Pou4f3	13	15	0.866667	1, 2	GACACAGACAACAGCGAGGA	ACGGGAACTGCGTTGTATTC
Atoh1	1+2	4	17, 19, 20, 27	Gfi1	9	14	0.642857	1, 2	GACACAGACAACAGCGAGGA	ACGGGAACTGCGTTGTATTC
Neurod4	1	1	10	Kcnab3	0	3	0	1	ATGTACGAGGAGGAGGAAGAGGAAG	CTGCTTGAGCGAGAAGTTGACG
Neurod4	2	1	10	Kcnab3	0	11	0	2	ATGTACGAGGAGGAGGAAGAGGAAG	CTGCTTGAGCGAGAAGTTGACG
Neurod4	1+2+3+4	1	2	Cacna1d	0	2	0	not genotyped
Neurod4	5	1	10	Kcnab3	0	3	0	5	GAGAGAGCCCCAAAGAGACGAG	CTGCTTGAGCGAGAAGTTGACG
Neurod4	3+4+5+6	1	3	Kcnab3	0	3	0	4, 5	AAGACCCAGAAGCTGTCCAA	CTCCTGCTTGAGCGAGAAGT
Neurod4	1+6	2	25, 26	Kcnab3	0	9	0	not genotyped
Neurod4	7+9	1	29	Kcnab3	0	6	0	not genotyped
Neurod4	7+8+9	1	14	Cacna1d	0	2	0	7	GAGAGAGCCCCAAAGAGACGAG	CTGCTTGAGCGAGAAGTTGACG
Neurod4	7+8+9	2	14, 21	Kcnab3	0	9	0	7, 8, 9	GAGAGAGCCCCAAAGAGACGAG	CTGCTTGAGCGAGAAGTTGACG
Foxg1	1+2	2	18, 20	Cacna1d	9	18	0.5	1, 2	GATTGAGGTCCAACTGTGCTGC	GTCTGATGGAGTTTTGCCAGCC
Foxg1	1+2	2	18, 20	Kcnab3	7	24	0.291667	1, 2	GATTGAGGTCCAACTGTGCTGC	GTCTGATGGAGTTTTGCCAGCC
Foxg1	1+2	2	18, 20	Mafa	3	17	0.176471	1, 2	GATTGAGGTCCAACTGTGCTGC	GTCTGATGGAGTTTTGCCAGCC
Foxg1	1+2	1	18	Neurod4	3	6	0.5	1, 2	GATTGAGGTCCAACTGTGCTGC	GTCTGATGGAGTTTTGCCAGCC
Foxg1	3+4	1	27	Cacna1d	1	6	0.166667	3,4	GATTGAGGTCCAACTGTGCTGC	GTCTGATGGAGTTTTGCCAGCC
Foxg1	3+4	1	27	Kcnab3	2	15	0.133333	3,4	GATTGAGGTCCAACTGTGCTGC	GTCTGATGGAGTTTTGCCAGCC
